# Extracting abundance information from DNA-based data

**DOI:** 10.1101/2022.01.06.475221

**Authors:** Mingjie Luo, Yinqiu Ji, David Warton, Douglas W. Yu

## Abstract

The accurate extraction of species-abundance information from DNA-based data (metabarcoding, metagenomics) could contribute usefully to diet analysis and food-web reconstruction, the inference of species interactions, the modelling of population dynamics and species distributions, the biomonitoring of environmental state and change, and the inference of false positives and negatives. However, multiple sources of bias and noise in sampling and processing combine to inject error into DNA-based datasets. We focus here on the laboratory and bioinformatic processes of generating DNA-based data, since sampling bias and noise are addressed extensively in the ecological literature. To extract abundance information, it is useful to distinguish two concepts. (1) *Within-sample across-species* quantification describes relative species abundances within one sample. (2) *Across-sample within-species* quantification describes how the abundance of each individual species varies from sample to sample, as in a time series, an environmental gradient, or experimental treatments. First, we review the literature on methods to recover (1) *across-species* abundance information (which is achieved by removing what we call ‘species pipeline biases’) and (2) *within-species* abundance information (by removing what we call ‘pipeline noise’). We argue that many ecological questions can be answered by extracting only within-species quantification, and we therefore demonstrate how to use a ‘DNA spike-in’ to correct for pipeline noise and recover within*-species* abundance information. We also introduce a model-based estimator that can be employed on datasets without a physical spike-in to approximately estimate and correct for pipeline noise.
