## Supplementary material for "Extracting abundance information from DNA-based data": S5: lysis_buffer_volume_20200724.csv

sample	added lysis buffer(ml)	WEIGHT(g)	period	lysis batch	aliquot
076361_M1_S1	4	0.78	1	5	0.6
076361_M1_S2	1.1	0.22	2	5	0.6
081090_M1_S1	4.55	0.91	1	3	0.6
081090_M1_S2	6.65	1.33	2	6	0.6
123545_M1_S1	13.5	2.31	1	5	0.6
123545_M1_S2	8		2	2	0.6
124031_M1_S1	15		1	2	0.6
124031_M1_S2	1.5	0.17	2	6	0.6
124031_M2_S1	12.5	2.51	1	3	0.6
124031_M2_S2	6.5	1.3	2	5	0.6
128101_M1_S1	9.6	0.92	1	4	0.6
128101_M1_S2	5	1	2	3	0.6
129276_M1_S1	9.5	1.9	1	5	0.6
129276_M1_S2	25.25		2	1	1.2
130101_M1_S1	10	2	1	4	0.6
130101_M1_S2	2	0.41	2	3	0.6
130102_M1_S1	9.4	1.85	1	5	0.6
130102_M1_S2	4	0.77	2	3	0.6
130102_M2_S1	6.35	1.27	1	5	0.6
131067_M1_S1	6.1	1.22	1	5	0.6
131067_M1_S2	4	0.67	2	3	0.6
134101_M1_S1	6.4	1.28	1	4	0.6
134101_M1_S2	10.5	2.02	2	4	0.6
134101_M2_S1	11	2.16	1	4	0.6
135431_M1_S1	146.9		1	1	1.2
135431_M1_S2	9.7	1.33	2	4	0.6
146764_M1_S1	8.5	1.76	1	4	0.6
146764_M1_S2	4	0.8	2	3	0.6
146764_M2_S1	25.25	5.05	1	6	0.6
150732_M1_S1	6.6	1.33	1	4	0.6
150732_M1_S2	3	0.49	2	3	0.6
150732_M2_S1	6	0.65	1	5	0.6
150732_M2_S2	6		2	2	0.6
150801_M1_S1	4.75	0.95	1	5	0.6
150801_M1_S2	4	0.61	2	6	0.6
150801_M2_S1	4.35	0.87	1	3	0.6
150801_M2_S2	10	2.41	2	6	0.6
150802_M1_S1	25.95	5.19	1	5	0.6
150802_M1_S2	16.5	3.1	2	4	0.6
155365_M1_S1	8	1.6	1	4	0.6
155365_M1_S2	1.75	0.35	2	5	0.6
159408_M1_S1	10	1.57	1	5	0.6
159408_M1_S2	10		2	2	0.6
159408_M2_S1	7	1.4	1	5	0.6
159408_M2_S2	5	1	2	3	0.6
161191_M1_S1	15		1	2	0.6
161191_M1_S2	1.5	0.3	2	6	0.6
179439_M1_S1	13	2.55	1	3	1.2
179439_M1_S2	3.7	0.54	2	6	0.6
207746_M1_S1	6	1.18	1	4	0.6
207746_M1_S2	4	1.16	2	3	0.6
207746_M2_S1	9	1.8	1	5	0.6
207746_M2_S2	6	1.3	2	3	0.6
217961_M1_S1	4.8	0.96	1	5	0.6
217961_M1_S2	1	0.18	2	5	0.6
248762_M1_S1	20	3.68	1	5	0.6
248762_M1_S2	6.5	1.1	2	6	0.6
248762_M2_S1	28.55	5.71	1	6	0.6
248762_M2_S2	23.3	4.65	2	4	0.6
252447_M1_S1	6.6	1.32	1	5	0.6
252447_M1_S2	15		2	2	0.6
252447_M2_S1	35		1	1	1.2
252447_M2_S2	9.85	1.97	2	6	0.6
257002_M1_S1	9.4	1.88	1	5	0.6
257002_M1_S2	1.05	0.21	2	5	0.6
258173_M1_S1	2.5	0.45	1	6	0.6
258173_M1_S2	6	1.01	2	6	0.6
268355_M1_S1	17.5	3.49	1	4	0.6
268355_M1_S2	15	1.2	2	4	0.6
268355_M2_S1	19.5	2.87	1	4	0.6
268355_M2_S2	6.6	1.12	2	6	0.6
268413_M1_S1	95		1	1	1.2
268413_M1_S2	8.8	1.76	2	6	0.6
268453_M1_S2	6	0.8	2	3	0.6
279822_M1_S1	3.8	0.76	1	4	0.6
279822_M1_S2	9.7	1.93	2	4	0.6
280500_M1_S1	24	4.8	1	5	0.6
280500_M1_S2	20	3.47	2	5	0.6
286789_M1_S1	9.55	1.91	1	5	0.6
286789_M1_S2	4	0.58	2	4	0.6
287338_M1_S1	11.6	2.32	1	6	0.6
287338_M1_S2	3	0.24	2	6	0.6
292528_M1_S1	3	0.6	1	4	0.6
292528_M1_S2	3.35	0.67	2	6	0.6
301004_M1_S1	7.2	1.05	1	6	0.6
301004_M1_S2	4	0.82	1	3	0.6
301004_M2_S1	5.55	1.11	1	6	0.6
301004_M2_S2	4	0.79	2	3	0.6
307043_M1_S1	6.1	1.22	1	4	0.6
307043_M1_S2	4	0.41	2	6	0.6
335225_M1_S2	4.8	0.77	2	6	0.6
357256_M1_S1	5.4	1.08	1	6	0.6
357256_M1_S2	3.5	0.69	2	3	0.6
357256_M2_S1	16.9	3.37	1	5	0.6
357256_M2_S2	4	0.72	2	3	0.6
361840_M1_S1	8.2	1.64	1	6	0.6
361840_M1_S2	2	0.4	2	3	0.6
364070_M1_S1	9.7	1.94	1	5	0.6
364070_M1_S2	2	0.28	2	6	0.6
367193_M1_S1	8	1.84	1	6	0.6
367193_M1_S2	4	0.8	2	3	0.6
372502_M1_S1	1.85	0.37	1	6	0.6
372502_M1_S2	7	1.45	2	3	0.6
372502_M2_S1	1.4	0.28	1	6	0.6
378882_M1_S1	8.4	1.67	1	5	0.6
378882_M1_S2	8	0.32	2	4	0.6
378882_M2_S1	19.85	3.97	1	6	0.6
378882_M2_S2	13	2.19	2	6	0.6
400605_M1_S1	7	1.4	1	6	0.6
400605_M1_S2	4	0.78	2	3	0.6
544292_M1_S1	3	0.76	1	3	0.6
544292_M1_S2	17.5	3.5	2	5	0.6
593665_M1_S2	2.5	0.5	2	4	0.6
594580_M1_S1	7.5	1.45	1	3	0.6
594580_M1_S2	4.55	0.91	2	5	0.6
601725_M1_S1	13.2	1.63	1	4	0.6
601725_M1_S2	8.75	1.75	2	6	0.6
601725_M2_S1	22.7	2.4	1	3	0.6
601725_M2_S2	10	1.34	2	4	0.6
622337_M1_S1	11.5	2.25	1	3	0.6
622337_M1_S2	9.5	1.89	2	4	0.6
642613_M1_S1	5	1	1	3	0.6
642613_M1_S2	5.5	1.1	2	5	0.6
647830_M1_S1	12.5	2.5	1	3	0.6
647830_M1_S2	7.2	1.44	2	5	0.6
650846_M1_S1	4.5	0.81	1	3	0.6
650846_M1_S2	2.5	0.49	2	5	0.6
652934_M1_S1	11.4	1.47	1	4	0.6
652934_M1_S2	4	0.47	2	5	0.6
652934_M2_S1	7	1.37	1	3	0.6
652934_M2_S2	9.5	1.44	2	4	0.6
700226_M1_S1	9.3	1.85	1	3	0.6
700226_M1_S2	1	0.2	2	5	0.6
700226_M2_S1	8		1	2	0.6
700226_M2_S2	2.5	0.48	2	4	0.6
700239_M1_S1	24.55	4.91	1	5	0.6
700239_M1_S2	19.8	3.96	2	6	0.6
HOBO_014_M1_S1	65		1	1	1.2
HOBO_014_M1_S2	2.5	0.5	2	3	0.6
HOBO_016_M1_S2	3	0.6	2	3	0.6
HOBO_032_M1_S1	30		1	1	1.2
HOBO_032_M1_S2	1.9	0.38	2	5	0.6
HOBO_032_M2_S1	25		1	1	1.2
HOBO_032_M2_S2	1.3	0.26	2	5	0.6
HOBO_036_M1_S1	19.5	3.7	1	5	0.6
HOBO_036_M1_S2	2	0.18	2	6	0.6
HOBO_036_M2_S1	11.2	2.24	1	5	0.6
HOBO_036_M2_S2	2	0.38	2	3	0.6
HOBO_043_M1_S2	3	0.59	2	4	0.6
HOBO_053_M1_S1	12	2.4	1	3	0.6
HOBO_053_M1_S2	10.6	2.11	2	4	0.6
HOBO_055_M1_S1	9.5	1.88	1	3	0.6
HOBO_055_M1_S2	9	1.78	2	4	0.6
HOBO_055_M2_S1	7.6	1.52	1	5	0.6
HOBO_060_M1_S1	20		1	1	1.2
HOBO_060_M1_S2	12		2		0.6
HOBO_063_M1_S1	7.5	1.45	1	3	0.6
HOBO_063_M2_S1	3.5	0.7	1	3	0.6
HOBO_063_M2_S2	4	0.79	2	4	0.6
HOBO_211_M1_S1	30		1	1	1.2
HOBO_211_M1_S2	3	0.58	2	3	0.6
HOBO_211_M2_S1	16		1		0.6
HOBO_216_M1_S1	11.3	2.26	1	5	0.6
HOBO_216_M1_S2	6.2	1.24	2	6	0.6
HOBO_233_M1_S1	25	6.52	1	6	0.6
HOBO_233_M1_S2	4.8	0.57	2	6	0.6
HOBO_242_M1_S1	4.5	0.9	1	5	0.6
HOBO_242_M1_S2	4	0.36	2	6	0.6
HOBO_265_M1_S1	7.5	1.54	1	3	0.6
HOBO_265_M1_S2	6.5	1.3	2	4	0.6
HOBO_270_M1_S1	7.3	1.45	2	4	0.6
HOBO_270_M1_S2	28		2	2	0.6
HOBO_270_M2_S1	10	1.96	1	3	0.6
HOBO_270_M2_S2	19.5	3.9	2	5	0.6
HOBO_273_M1_S1	6	1.18	1	3	0.6
HOBO_273_M1_S2	40.5		2	1	1.2
HOBO_304_M1_S1	12		1		0.6
HOBO_304_M1_S2	9	1.22	2	4	0.6
HOBO_304_M2_S1	6	1.2	1	5	0.6
HOBO_304_M2_S2	5.25	1.05	2	5	0.6
HOBO_308_M1_S1	10		1		0.6
HOBO_308_M1_S2	5.2	1.03	2	5	0.6
HOBO_310_M1_S1	2.45	0.49	1	5	0.6
HOBO_310_M1_S2	6	1.13	2	5	0.6
HOBO_310_M2_S1	5	0.54	1	5	0.6
HOBO_310_M2_S2	10	1.52	2	4	0.6
HOBO_312_M1_S1	8	2.47	1	3	0.6
HOBO_312_M1_S2	11	2.17	2	4	0.6
HOBO_315_M1_S1	13.1	2.62	1	5	0.6
HOBO_315_M1_S2	5	0.9	2	4	0.6
HOBO_315_M2_S1	11	2.22	1	3	0.6
HOBO_317_M1_S1	11.5	2.3	1	3	0.6
HOBO_317_M1_S2	2	0.34	2	4	0.6
HOBO_331_M1_S1	6	1	1	5	0.6
HOBO_331_M1_S2	3	0.54	2	3	0.6
HOBO_333_M1_S1	9.25	1.85	1	5	0.6
HOBO_333_M1_S2	8.4	1.08	2	4	0.6
HOBO_333_M2_S1	24.05	4.81	1	6	0.6
HOBO_333_M2_S2	6.8	1.35	2	5	0.6
HOBO_335_M1_S1	20	3.25	1	4	0.6
HOBO_335_M1_S2	5	1	2	4	0.6
HOBO_335_M2_S1	20	4	1	3	0.6
HOBO_335_M2_S2	7	0.86	2	4	0.6
HOBO_341_M1_S1	25		1	1	1.2
HOBO_341_M1_S2	3	0.58	2	3	0.6
HOBO_345_M1_S1	16		1		0.6
HOBO_345_M1_S2	1.1	0.22	2	5	0.6
HOBO_347_M1_S1	30		1	1	1.2
HOBO_347_M1_S2	6		2	2	0.6
HOBO_347_M2_S2	2.5	0.51	2	3	0.6
HOBO_349_M1_S1	10	2.32	1	3	0.6
HOBO_349_M1_S2	3.5	0.51	2	6	0.6
HOBO_351_M1_S1	35		1	1	1.2
HOBO_351_M1_S2	8		2	2	0.6
HOBO_353_M1_S1	48.25		1	1	1.2
HOBO_353_M1_S2	4	0.83	2	3	0.6
HOBO_357_M1_S1	20		1	1	1.2
HOBO_357_M1_S2	1.75	0.35	2	5	0.6
HOBO_357_M2_S1	35		1	1	1.2
SM_01_M1_S1	8.5	1.33	1	3	0.6
SM_01_M1_S2	6.85	1.37	2	4	0.6
SM_01_M2_S1	12.4	2.48	1	5	0.6
SM_02_M1_S1	10	2.01	1	3	0.6
SM_02_M1_S2	4.7	0.93	2	5	0.6
SM_03_M1_S1	7.5	1.5	1	5	0.6
SM_03_M1_S2	0.6	0.12	2	5	0.6
SM_04_M1_S1	23	3.88	1	3	0.6
SM_04_M1_S2	3.7	0.74	2	4	0.6
SM_05_M1_S1	8.5	1.7	1	3	0.6
SM_05_M1_S2	7.2	1.44	2	4	0.6
SM_06_M1_S2	5	0.45	2	6	0.6
SM_06_M2_S1	10.4	2.07	1	5	0.6
SM_06_M2_S2	3.2	0.44	2	6	0.6
SM_07_M1_S1	11	2.24	1	3	0.6
SM_07_M1_S2	1.65	0.33	2	5	0.6
SM_08_M1_S1	7.6	1.12	1	3	0.6
SM_08_M1_S2	18.3	3.48	2	4	0.6
SM_09_M1_S1	12	2.43	1	3	0.6
SM_09_M1_S2	6.6	1.31	2	4	0.6
SM_09_M2_S1	7.5	1.5	1	3	0.6
SM_09_M2_S2	4.8	0.95	2	4	0.6
SM_PG_M1_S1	6.5	1.28	1	3	0.6
SM_PG_M1_S2	5.5	1.05	2	4	0.6
